# Residue-specific dominant-negative mutant of ubiquitin reveals functional selectivity as Ubp14 deubiquitinase inhibitor

**DOI:** 10.64898/2026.05.18.725830

**Authors:** Amrita Arpita Padhy, Saanya Yadav, Subhashree Sahoo, Kummari Shivani, Lahari Reddy Balireddygari, Himanshu Joshi, Parul Mishra

## Abstract

Multifunctional proteins encode specificity through nuanced molecular interactions that operate in the presence of abundant wild-type molecules. Previous studies on multifunctional proteins have shown how certain regulated interactions parse complex biological activities into discrete functional modules. Discrete interaction edges can function as regulatory nodes whose perturbations selectively remodel proteostasis output, especially under disease conditions. However, whether such interaction specificity can be harnessed to selectively manipulate functional modules and reveal residue-level control principles, remains largely unexplored. Here, we screened for dominant negative mutations that impact partner-selective functions linked to Leu8, a critical binding residue on ubiquitin. Our results reveal that the Leu8Ala mutation specifically leads to accumulation of polyubiquitinated proteins and decreased levels of free ubiquitin suggesting loss of deubiquitinase function in yeast cells. Cellular and biochemical analyses establish that the Leu8Ala variant of ubiquitin specifically inhibits the yeast deubiquitinase, Ubp14, and its human homolog, USP5. We further demonstrate remodelling of the binding interface with increased interface contacts for the variant and Ubp14 complex. The variant shows a higher inhibitory potency compared to the wild-type ubiquitin and can inhibit Ubp14 both as unconjugated and as conjugated ubiquitin chain indicating the strength of its inhibitory function. Our results provide mechanistic insight into how edge perturbations in ubiquitin can reveal critical nodes that impact selective functions and thus fine-tune the cellular proteostasis network for therapeutic benefit.
