## Supplemental Table 1 for "Residue-specific dominant-negative mutant of ubiquitin reveals functional selectivity as Ubp14 deubiquitinase inhibitor"

### Sheet: Sheet1
Supplemental Table 1. Solvent accessible surface area of I44 patch residues (L8, I44 and V70) across all unique ubiquitin-enzyme complex structures.
		(Square Angstroms)	(Square Angstroms)	(Square Angstroms)	(Square Angstroms)	(Square Angstroms)	(Square Angstroms)
Ub-Enzyme Complex	PDB ID	Accessiblity of L8	Accessiblity of I44	Accessiblity of V70	Buried Area for L8	Buried Area for I44	Buried Area for V70	Fraction Area Buried for L8	Fraction Area Buried for I44	Fraction Area Buried for V70
Ub only	1UBQ	140.145	28.914	36.849
Ub-E1	3CMM	5.179	5.214	3.772	135.271	23.7	33.077	0.965222	0.819672	0.897636
Ub-E2	3A33	148.135	48.961	36.945	-7.685	-20.047	-0.096	-0.0548361	-0.693332	-0.00260523
	6IF1	53.192	0	14.58	87.258	28.914	22.269	0.622627	1	0.604331
	2FUH	34.782	4.001	1.432	105.668	24.913	35.417	0.753991	0.861624	0.961139
	1FXT	1.007	4.095	0.214	139.443	24.819	36.635	0.994991	0.858373	0.994193
	4MDK	55.659	11.422	8.584	84.791	17.492	28.265	0.605023	0.604966	0.767049
	2KJH	118.205	25.971	32.847	22.245	2.943	4.002	0.158728	0.101785	0.108605
	9UV6	51.864	0.354	11.385	88.586	28.56	25.464	0.632102	0.987757	0.691036
	1ZGU	62.303	0.947	4.137	78.147	27.967	32.712	0.557615	0.967248	0.887731
	5TUT	129.421	46.838	31.574	11.029	-17.924	5.275	0.0786971	-0.619907	0.143152
Ub-E3	3OLM	50.513	6.4	1.336	89.937	22.514	35.513	0.641742	0.778654	0.963744
	1WRD	30.171	1.703	4.845	110.279	27.211	32.004	0.786892	0.941101	0.868517
	2XBB	52.874	5.773	2.054	87.576	23.141	34.795	0.624896	0.800339	0.944259
	6FYH	77.281	43.315	31.971	63.169	-14.401	4.878	0.45074	0	0.132378
	2LVQ	62.951	20.274	26.891	77.499	8.64	9.958	0.552992	0.298817	0.270238
	2QHO	20.313	0	0.375	120.137	28.914	36.474	0.857234	1	0.989823
	2OOB	96.626	0	5.307	43.824	28.914	31.542	0.312705	1	0.85598
	4LJP	162.375	49.999	68.89	-21.925	-21.085	-32.041	-0.156445	-0.729232	-0.869522
	5VF0	37.353	0	1.322	103.097	28.914	35.527	0.735645	1	0.964124
	5CAW	29.96	0.283	0.198	110.49	28.631	36.651	0.788398	0.990212	0.994627
	8C07	62.59	7.294	3.26	77.86	21.62	33.589	0.555567	0.747735	0.911531
	3B08	98.768	0	4.748	41.682	28.914	32.101	0.297421	1	0.87115
Ub-DUB	2AYO	11.823	15.447	8.231	128.627	13.467	28.618	0.917814	0.465761	0.776629
	3VUX	14.85	26.115	11.3	125.6	2.799	25.549	0.896215	0.0968043	0.693343
	3BY4	36.786	5.607	2.054	103.664	23.307	34.795	0.739691	0.80608	0.944259
	6FGE	10.144	17.506	5.532	130.306	11.408	31.317	0.929794	0.394549	0.849874
	2ZNV	20.114	0.524	6.549	120.336	28.39	30.3	0.858654	0.981877	0.822275
	313T	12.22	11.769	0	128.23	17.145	36.849	0.914981	0.592965	1
	5OHP	15.735	17.258	2.386	124.715	11.656	34.463	0.8899	0.403127	0.935249
	5CVM	17.742	11.566	0	122.708	17.348	36.849	0.875579	0.599986	1
	5JTJ	21.96	3.934	0	118.49	24.98	36.849	0.845481	0.863941	1
	7NPI	23.077	4.159	0.547	117.373	24.755	36.302	0.837511	0.85616	0.985156
	2IBI	5.896	7.39	0	134.554	21.524	36.849	0.960106	0.744414	1
	2G45	62.356	28.671	50.905	78.094	0.243	-14.056	0.557237	0.00840423	-0.381449
	4BOZ	21.834	0	7.417	118.616	28.914	29.432	0.846381	1	0.798719
	5AF6	71.977	0.08	0.513	68.473	28.834	36.336	0.488587	0.997233	0.986078
	3KVF	12	22.547	11.829	128.45	6.367	25.02	0.916551	0.220205	0.678987
	6PGV	75.208	35.619	37.264	65.242	-6.705	-0.415	0.465532	-0.231895	-0.0112622
	2JRI	1.903	0.416	0	138.547	28.498	36.849	0.988598	0.985613	1
	6ISU	14.303	1.781	9.861	126.147	27.133	26.988	0.900118	0.938404	0.732394
	4MSQ	22.637	8.679	4.735	117.813	20.235	32.114	0.840651	0.699834	0.871503
	6TUV	48.339	5.635	14.272	92.111	23.279	22.577	0.657255	0.805112	0.61269
