## Supplemental Table 2 for "Residue-specific dominant-negative mutant of ubiquitin reveals functional selectivity as Ubp14 deubiquitinase inhibitor"

### Sheet: Sheet1
Table 2: Predicted changes to Gibb’s free energy for 8th position (Leucine) mutants in Ubiqutin
Leu8- ∆∆G: -0.00186755
L8 Mutation		∆∆G
Ala		0.906754
Cys		0.411743
Asp		0.705638
Glu		0.383149
Phe		-0.155204
Gly		0.946674
Ile		0.685641
Lys		0.371052
Met		-0.269815
Asn		0.473626
Pro		-0.724537
Gln		0.0877879
Arg		0.549169
Ser		0.80626
Thr		1.14321
Val		1.12436
Trp		-0.629074
Tyr		-0.088161
His		0.495651
