## Supplementary Table 3 for "Residue-specific dominant-negative mutant of ubiquitin reveals functional selectivity as Ubp14 deubiquitinase inhibitor"

### Sheet: Sheet1
Supplementary Table 3 : Details of the all-atom models simulated using MD
Serial			System 1	System 2	System 3	System 4
Model			1UBQ_WT	1UBQ_L8A	USP5_WT	USP5_L8A
Total number of atoms			15370	15364	395881	395863
Simulation time			2 µs	2 µs	2 µs	2 µs
